# *araucan* regulates butterfly wing iridescence by coordinating scale structure and pigmentation

**DOI:** 10.1101/2023.11.21.568172

**Authors:** Martik Chatterjee, Cédric Finet, Kate J. Siegel, Shen Tian, Yifei Joye Zhou, Ling Sheng Loh, Xin Yi Yu, Seydeanna Delgado, Jeanne M.C. McDonald, Eirene Markenscoff-Papadimitriou, Anyi Mazo-Vargas, Antónia Monteiro, Robert D. Reed

**Affiliations:** Cornell University; Department of Biological Sciences, Faculty of Science, National University of Singapore, Singapore, 117543, Singapore; Department of Biology, Duke University, Durham, NC, 27708, USA; George Washington University; Department of Molecular Biology and Genetics, Cornell University, Ithaca, NY, 14853, USA; Department of Ecology and Evolutionary Biology, Cornell University, Ithaca, NY,14853, USA

**Keywords:** structural coloration, iridescence, butterfly wing patterns, *Iroquois*-complex, evo-devo

## Abstract

Butterfly wings exhibit a remarkable diversity of structural iridescent colors, yet the genetic regulation of iridescence remains poorly understood. Here, we show that the *Iroquois*-complex transcription factor gene *araucan* plays a role in modulating wing scale iridescence in the common buckeye butterfly, *Junonia coenia*. Using CRISPR-Cas9 knockouts, we demonstrate that loss of *araucan* function causes dorsal wing scales to shift from golden-brown to blue iridescence, and eyespot center scales to shift from saturated purple-violet to dull grey-brown. These phenotypes are associated with changes in thickness of the lower lamina in scale cells, a structural feature known to influence thin-film interference, along with reduction of pigmentation in ground scales. Together, these results identify *araucan* as a single transcription factor that determines coloration by simultaneously regulating both photonic architecture and light-absorbing pigmentation, and show that these effects can be regulated in pattern-specific manner. Our findings provide a framework for linking gene regulation to the spatially coordinated evolution of structural and pigmentary components of color.
