## Supplementary material for "*araucan* regulates butterfly wing iridescence by coordinating scale structure and pigmentation": File S1

### Sheet: araucan_JC_g12213.t1
Probe name (Initiator+name)	Probe sequence (5'-3')
B1_JC_Araucan_F1	GAGGAGGGCAGCAAACGGAACCTCGATGCGTAATGGTGACCAAGA
B1_JC_Araucan_R1	TTTTTATTGAAATGGAGATAGTTTATAGAAGAGTCTTCCTTTACG
B1_JC_Araucan_F2	GAGGAGGGCAGCAAACGGAAGATGACTCGGAGCTAATCTTCATCC
B1_JC_Araucan_R2	AAGATAATCCTTGTAATGAGACTTCTAGAAGAGTCTTCCTTTACG
B1_JC_Araucan_F3	GAGGAGGGCAGCAAACGGAATGACAATAACAATGAACATACCGAC
B1_JC_Araucan_R3	AATCTACAAGACTCCGCCTATTTACTAGAAGAGTCTTCCTTTACG
B1_JC_Araucan_F4	GAGGAGGGCAGCAAACGGAAAGTTATGTTCCACACTTAATTGCGC
B1_JC_Araucan_R4	ATGTACAATTCACTAAAACCAATGGTAGAAGAGTCTTCCTTTACG
B1_JC_Araucan_F5	GAGGAGGGCAGCAAACGGAATGGACGTGACGATACATCTAAATCG
B1_JC_Araucan_R5	TAATTTATACATTGCAACTATCGTCTAGAAGAGTCTTCCTTTACG
B1_JC_Araucan_F6	GAGGAGGGCAGCAAACGGAATGCCACTGTGATCGTTCCAACTGTG
B1_JC_Araucan_R6	GCTTCGTTGATCGTATGGGAAACACTAGAAGAGTCTTCCTTTACG
B1_JC_Araucan_F7	GAGGAGGGCAGCAAACGGAAGCTTACCTTTTGTAAAACGGTTTGA
B1_JC_Araucan_R7	CCGGAGCAGCGACGCAGGTTCCACTTAGAAGAGTCTTCCTTTACG
B1_JC_Araucan_F8	GAGGAGGGCAGCAAACGGAATACCTCGCTTCGACTCTTCCTTTAT
B1_JC_Araucan_R8	CCGGTATAGGCACTCCGCAGTCTGATAGAAGAGTCTTCCTTTACG
B1_JC_Araucan_F9	GAGGAGGGCAGCAAACGGAAGCCCTTCCTTTCCTCATCTTTGTTT
B1_JC_Araucan_R9	GCTGTGCATCCCCTGCAGCAACTCGTAGAAGAGTCTTCCTTTACG
B1_JC_Araucan_F10	GAGGAGGGCAGCAAACGGAATCGTCGGAGAGCATCGTGTCGTCGT
B1_JC_Araucan_R10	TTTATTTTGTCCTCCTGCTCCTTGTTAGAAGAGTCTTCCTTTACG
B1_JC_Araucan_F11	GAGGAGGGCAGCAAACGGAACATCTTGTTCTCCTTCTTGAGGCGT
B1_JC_Araucan_R11	GTCGGTCTTGTTCTTGGGCTCCCACTAGAAGAGTCTTCCTTTACG
B1_JC_Araucan_F12	GAGGAGGGCAGCAAACGGAACATCTTCGTGATGATCGCGAGCATT
B1_JC_Araucan_R12	GAACCACGTGGACACTTGCGTGAGCTAGAAGAGTCTTCCTTTACG
B1_JC_Araucan_F13	GAGGAGGGCAGCAAACGGAACTGCGCGTCAGGGAGCCGGGCGCGT
B1_JC_Araucan_R13	GCGGCGGCTGCGCGGCGCGCTGCCATAGAAGAGTCTTCCTTTACG
B1_JC_Araucan_F14	GAGGAGGGCAGCAAACGGAAGGTTATTTATGCTACGTCTATGAAA
B1_JC_Araucan_R14	CACTGTTCCAAAGTCTATTCAAGGATAGAAGAGTCTTCCTTTACG
B1_JC_Araucan_F15	GAGGAGGGCAGCAAACGGAAGGACGATCATATGGGCGGCTTCACA
B1_JC_Araucan_R15	AGCCGAATTGTGCGTACGCTGCCATTAGAAGAGTCTTCCTTTACG
B1_JC_Araucan_F15	GAGGAGGGCAGCAAACGGAACGGCGCTGAACTCGAGCCACCATCA
B1_JC_Araucan_F16	GAGGAGGGCAGCAAACGGAACTGCGCCTGGGGATAGGGCTCCTCC
B1_JC_Araucan_F17	GAGGAGGGCAGCAAACGGAAATGATAGGCCTGGGCGTGTCGCAGC
B1_JC_Araucan_F18	GAGGAGGGCAGCAAACGGAACCTTGCTCCGTCGTACTGACAGGAG
B1_JC_Araucan_F19	GAGGAGGGCAGCAAACGGAACGCCGTAAACACCGACTGCTGCACT
B1_JC_Araucan_R15	GACCCCAGAGCCGCCTGGCGATAGGTAGAAGAGTCTTCCTTTACG
B1_JC_Araucan_R16	AGGCGGCCGGGGTGCTGGCGTGGCTTAGAAGAGTCTTCCTTTACG
B1_JC_Araucan_R17	ACCGTCTGTCCTGATACAGGGTCTGTAGAAGAGTCTTCCTTTACG
B1_JC_Araucan_R18	GAGTCTCGGGTAGGACGTCAGCGCCTAGAAGAGTCTTCCTTTACG
B1_JC_Araucan_R19	GGTTTTGATCCGTTGAAGGGTATGGTAGAAGAGTCTTCCTTTACG

### Sheet: spalt
Probe name (Initiator+name)	Probe sequence (5'-3')
B3_JC_spalt_F1	GTCCCTGCCTCTATATCTTTTTCTGGCCGGCATTTTGCTGAATGA
B3_JC_spalt_R1	AATCCGGGGAATTTACCGGCTACGCTTCCACTCAACTTTAACCCG
B3_JC_spalt_F2	GTCCCTGCCTCTATATCTTTTCGGAAAGGCTTGTCACCGGTGTGT
B3_JC_spalt_R2	TGTAAATGCTTTTTGGCAGACCGCATTCCACTCAACTTTAACCCG
B3_JC_spalt_F3	GTCCCTGCCTCTATATCTTTATGTGCTGCTTCATGTTACCCGGGT
B3_JC_spalt_R3	GGCATGTCCCGAATCTTGTGCGTTATTCCACTCAACTTTAACCCG
B3_JC_spalt_F4	GTCCCTGCCTCTATATCTTTGCCGTTGTGGTGATGGTTTTTACTT
B3_JC_spalt_R4	TCCGAACCTGTCGCCGATGGGAGGGTTCCACTCAACTTTAACCCG
B3_JC_spalt_F5	GTCCCTGCCTCTATATCTTTACTGACTATTGCTCATTTCATGAAG
B3_JC_spalt_R5	CAGAAATTTCTGATACGCTGTTGAATTCCACTCAACTTTAACCCG
B3_JC_spalt_F6	GTCCCTGCCTCTATATCTTTCACCCATATGGGTTTTTAAATTGCC
B3_JC_spalt_R6	ATTGCGAGGGAGGTTTTATGCGATGTTCCACTCAACTTTAACCCG
B3_JC_spalt_F7	GTCCCTGCCTCTATATCTTTTCTCCCAAGAATTGTCGTTACTTCC
B3_JC_spalt_R7	CTGAAGTTTTTGTGATTTCAATTAGTTCCACTCAACTTTAACCCG
B3_JC_spalt_F8	GTCCCTGCCTCTATATCTTTCTATTGAAATTGGTCCAGATATCGA
B3_JC_spalt_R8	ACGAAGGAAAAGTACGTAGTCCCGTTTCCACTCAACTTTAACCCG
B3_JC_spalt_F09	GTCCCTGCCTCTATATCTTTGTTCAGCATCTTGCCCTCCATCATT
B3_JC_spalt_R09	AGGGAGATGTTGAGGGATATCGATCTTCCACTCAACTTTAACCCG
B3_JC_spalt_F10	GTCCCTGCCTCTATATCTTTGCTGGAACGTCTTGTTCTTCCCGCA
B3_JC_spalt_R10	CTCGGAGCAGAAGGTTTGCTGAGATTTCCACTCAACTTTAACCCG
B3_JC_spalt_F11	GTCCCTGCCTCTATATCTTTTTCCTGGAATTGGCCCTGGTGATAA
B3_JC_spalt_R11	GAGGAAACTGTAGTGGGTGGGGAGGTTCCACTCAACTTTAACCCG

### Sheet: optix
Probe name (Initiator+name)	Probe sequence (5'-3')
B5_Jc_Optix_F1	CTCACTCCCAATCTCTATAACAGCGCCGCCGTCGTGGACTCGTCC
B5_Jc_Optix_F2	CTCACTCCCAATCTCTATAAGCGGGCTCGGCGGCGCGATCGGCCG
B5_Jc_Optix_F3	CTCACTCCCAATCTCTATAAAGTTGGCGCTGCCAGCTCCAGCGCG
B5_Jc_Optix_F4	CTCACTCCCAATCTCTATAAGCGTCTCGCAGACGGTGGCCACCTG
B5_Jc_Optix_F5	CTCACTCCCAATCTCTATAAGGTGCGCGACCGGCAGGGACCAGAG
B5_Jc_Optix_F6	CTCACTCCCAATCTCTATAAGTGGAAGGCGACGACGGCTCGCGCG
B5_Jc_Optix_F7	CTCACTCCCAATCTCTATAAGTGGCTCGACCGCTGGAACCGATGT
B5_Jc_Optix_F8	CTCACTCCCAATCTCTATAAGGCGCCCACGTAGCCTCTCCGCTTC
B5_Jc_Optix_F9	CTCACTCCCAATCTCTATAATCCCAGATCGTCCTTGGCAGAGGGA
B5_Jc_Optix_F10	CTCACTCCCAATCTCTATAAGGAGGTACCACTCCCGCAGGAGCGA
B5_Jc_Optix_F11	CTCACTCCCAATCTCTATAAGCGGTTCTTGGCGGCGGCCGCACGA
B5_Jc_Optix_F12	CTCACTCCCAATCTCTATAAGCGGTTCTTGGCGGCGGCCGCACGA
B5_Jc_Optix_R1	GCGATGCGCCTCCAGGATGCGCGCGAACTACCCTACAAATCCAAT
B5_Jc_Optix_R2	AGCGGCGCGGGTGGGTCGGCGCAAGAACTACCCTACAAATCCAAT
B5_Jc_Optix_R3	GGAGAGCGTGGGAAGCGGCAGCAGCAACTACCCTACAAATCCAAT
B5_Jc_Optix_R4	GCCGCTCCACGTCGCCGCTCTCCTCAACTACCCTACAAATCCAAT
B5_Jc_Optix_R5	CACAGCGCTCCAGCTCAGCGACATTAACTACCCTACAAATCCAAT
B5_Jc_Optix_R6	CGAGTAGAGCTCGCGGTGCCGGCCCAACTACCCTACAAATCCAAT
B5_Jc_Optix_R7	CTCCAGCCACAGCGCTTGCAGCTTCAACTACCCTACAAATCCAAT
B5_Jc_Optix_R8	CACGGTACTTGTCGACGGGACCGAGAACTACCCTACAAATCCAAT
B5_Jc_Optix_R9	TTGAAACAGTGCGTCTTCTGCTCGCAACTACCCTACAAATCCAAT
B5_Jc_Optix_R10	TCTTCGTGGGATTCGGATAAGGGTCAACTACCCTACAAATCCAAT
B5_Jc_Optix_R11	CCGGTTCTTGAACCAGTTGCCCACCAACTACCCTACAAATCCAAT
B5_Jc_Optix_R12	CGCGAACCCCCGCCCGAGCACGGCGAACTACCCTACAAATCCAAT
